# Transcriptional and genomic parallels between the monoxenous parasite *Herpetomonas muscarum* and *Leishmania*

**DOI:** 10.1101/692178

**Authors:** Megan A. Sloan, Karen Brooks, Thomas D. Otto, Mandy J. Sanders, James A. Cotton, Petros Ligoxygakis

## Abstract

Trypanosomatid parasites are causative agents of important human and animal diseases such as sleeping sickness and leishmaniasis. Most trypanosomatids are transmitted to their mammalian hosts by insects, often belonging to Diptera (or true flies). These are called dixenous trypanosomatids since they infect two different hosts, in contrast to those that infect just insects (monoxenous). However, it is still unclear whether dixenous and monoxenous trypanosomatids interact similarly with their insect host, as fly-monoxenous trypanosomatid interaction systems are rarely reported and under-studied – despite being common in nature. Here we present the genome of monoxenous trypanosomatid *Herpetomonas muscarum* and discuss its transcriptome during *in vitro* culture and during infection of its natural insect host *Drosophila melanogaster*. The *H. muscarum* genome is broadly syntenic with that of human parasite *Leishmania major*. We also found strong similarities between the *H. muscarum* transcriptome during fruit fly infection, and those of *Leishmania* during sand fly infections. Overall this suggests *Drosophila-Herpetomonas* is a suitable model for less accessible insect-trypanosomatid host-parasite systems such as sand *fly-Leishmania*.

**Author Summary:** Trypanosomes and *Leishmania* are parasites that cause serious Neglected Tropical Diseases (NTDs) in the world’s poorest people. Both of these are dixenous trypanosomatids, transmitted to humans and other mammals by biting flies. They are called dixenous as they can establish infections in two different types of hosts – insect vectors and mammals. In contrast, monoxenous trypanosomatids usually only infect insects. Despite establishment in the insect’s midgut being key to transmission of NTDs, events during early establishment inside the insect are still unclear in both dixenous and monoxenous parasites. Here, we study the interaction between a model insect – the fruit fly *Drosophila melanogaster* – and its natural monoxenous trypanosomatid parasite *Herpetomonas muscarum*. We show that both the genome of this parasite, and gene regulation at early stages of infection have strong parallels with *Leishmania*. This work has begun to identify evolutionarily conserved aspects of the process by which trypanosomatids establish in insects, thus potentially highlighting key checkpoints necessary for transmission of dixenous parasites. In turn, this might inform new strategies to control trypanosomatid NTDs.
