## Supplementary material for "Transcriptional and genomic parallels between the monoxenous parasite *Herpetomonas muscarum* and *Leishmania*": Table S1

### Sheet: Sheet1
H. muscarum Scaffold Number	Upstream Gene Number	Upstream Gene Start Coordinate	Upstream Gene End Coordinate	Strands (1=+, -1=-)	SSR Size (bp)	Divergent or Convergent
1	17900	471912	474404	-1	1427	divergent
1	45700	1316585	1317007	-1	5148	divergent
2	421400	223411	223902	-1	1107	divergent
2	439000	583056	584009	-1	4879	divergent
2	470700	1540194	1540481	-1	1831	divergent
3	723700	219417	220166	-1	4897	divergent
3	755600	1185493	1186278	-1	1571	divergent
4	914100	222889	223317	-1	1812	divergent
4	933400	808311	809258	-1	1507	divergent
4	951200	1325298	1325368	-1	5311	divergent
6	1140400	147864	149219	-1	655	divergent
6	1158900	853933	855213	-1	6106	divergent
7	1216900	711753	712463	-1	1367	divergent
7	1227000	982410	982802	-1	2619	divergent
9	1298800	15543	15842	-1	3360	divergent
9	1328200	896180	897160	-1	1258	divergent
11	120900	824212	826848	-1	5082	divergent
12	140200	60441	60989	-1	1762	divergent
12	157800	599653	599970	-1	2413	divergent
12	167500	852972	854024	-1	3499	divergent
13	194800	400767	401366	-1	5543	divergent
13	201500	601080	602405	-1	3043	divergent
14	221900	80023	81075	-1	6027	divergent
14	231200	456420	457028	-1	1006	divergent
15	273800	681984	684107	-1	1957	divergent
16	303100	457784	458434	-1	2738	divergent
17	323200	8041	8508	-1	3646	divergent
17	334300	378317	379909	-1	3797	divergent
18	356400	91333	106131	-1	1309	divergent
20	487000	367847	368803	-1	626	divergent
20	493700	586656	587510	-1	4325	divergent
21	516800	374602	387273	-1	1529	divergent
22	539100	45186	46856	-1	3563	divergent
22	558000	631262	631741	-1	10954	divergent
23	582200	584867	586249	-1	1963	divergent
25	616700	8486	9580	-1	4936	divergent
25	631800	578558	580090	-1	4626	divergent
26	636800	1	6253	-1	7459	divergent
27	656300	1518	9452	-1	4683	divergent
28	680500	58165	60741	-1	2240	divergent
29	700300	52045	52118	-1	73	divergent
29	715800	591703	594840	-1	1678	divergent
30	775300	459031	460173	-1	5995	divergent
31	792600	431905	432990	-1	956	divergent
32	810200	520278	521405	-1	8461	divergent
33	811800	28387	30369	-1	2832	divergent
33	818500	288055	288126	-1	4855	divergent
34	826900	54106	59631	-1	1750	divergent
34	839300	498150	499070	-1	1565	divergent
35	840000	2133	2204	-1	959	divergent
36	863400	324736	325452	-1	1037	divergent
38	877300	4998	6209	-1	7841	divergent
39	899700	270794	272251	-1	2253	divergent
40	957100	126454	126897	-1	1224	divergent
41	970400	172827	176063	-1	1216	divergent
42	980100	248835	249269	-1	887	divergent
44	993600	264	701	-1	1355	divergent
45	1006500	79015	79926	-1	5706	divergent
46	1013000	33758	34708	-1	3805	divergent
48	1045200	255784	256029	-1	1047	divergent
62	1176500	56680	57891	-1	8287	divergent
68	1191500	45972	46922	-1	3778	divergent
69	1192300	5830	6924	-1	5506	divergent
80	1285300	4910	6223	-1	3827	divergent
92	1333800	45950	47359	-1	72	divergent
112	127900	20727	21734	-1	4831	divergent
133	1104900	24754	26736	-1	2817	divergent
142	246900	23542	24489	-1	1525	divergent
144	248900	226	573	-1	427	divergent
156	283600	16808	17461	-1	1214	divergent
211	531000	17497	18084	-1	187	divergent
241	611900	3493	5931	-1	7712	divergent
1	33900	906636	907607	1	751	convergent
2	456900	1151348	1152574	1	1067	convergent
3	744400	852315	853307	1	1975	convergent
4	924700	526837	526913	1	640	convergent
5	1069500	556847	557566	1	725	convergent
6	1151600	503600	511588	1	797	convergent
7	1204900	357210	357917	1	3461	convergent
7	1222200	860687	861628	1	619	convergent
9	1314100	468738	471341	1	4246	convergent
12	149300	338669	340807	1	450	convergent
12	160200	646550	646622	1	836	convergent
13	197900	515768	516505	1	1216	convergent
14	224700	202265	205216	1	1429	convergent
17	330200	249764	253297	1	667	convergent
17	340100	577015	578001	1	2564	convergent
18	352900	1224	1592	1	1773	convergent
18	369700	624688	626016	1	984	convergent
20	491800	525989	528487	1	2701	convergent
21	507500	118	576	1	438	convergent
21	528500	685241	687568	1	1185	convergent
22	550100	397467	398426	1	3509	convergent
25	627800	431539	432267	1	1617	convergent
28	678000	3325	3621	1	2633	convergent
31	791800	416168	416515	1	675	convergent
32	800100	154139	155200	1	6743	convergent
33	816900	198670	200265	1	4407	convergent
33	825500	522547	528186	1	1940	convergent
34	825900	3095	3964	1	3056	convergent
34	833900	330965	332482	1	7767	convergent
35	843900	147854	147934	1	6133	convergent
38	881900	129689	130528	1	672	convergent
39	899100	249677	250546	1	2534	convergent
40	951600	5402	6070	1	1833	convergent
44	995200	46264	46346	1	1531	convergent
44	1000200	215888	218602	1	2814	convergent
46	1017900	142152	143057	1	365	convergent
48	1034700	20	451	1	1406	convergent
49	1045400	9595	10335	1	1798	convergent
51	1102600	6129	6611	1	1767	convergent
54	1114200	2174	2494	1	3482	convergent
58	1129100	29656	30147	1	1449	convergent
59	1133800	88444	90210	1	1178	convergent
65	1184000	32441	32938	1	784	convergent
67	1187900	1642	2082	1	158	convergent
70	1229300	44006	48154	1	3978	convergent
78	1255200	45821	47728	1	3736	convergent
108	92100	83	646	1	1944	convergent
111	126900	28827	31325	1	2676	convergent
122	171400	32937	33374	1	1373	convergent
166	317700	23451	25490	1	1686	convergent
167	318400	5909	6349	1	3026	convergent
190	403800	13095	14066	1	3557	convergent
211	530400	4149	4409	1	116	convergent
229	564700	5466	5789	1	2201	convergent
238	590600	1660	5568	1	1242	convergent
243	613200	12028	12465	1	495	convergent
