## Supplementary material for "Transcriptional and genomic parallels between the monoxenous parasite *Herpetomonas muscarum* and *Leishmania*": Table S2

### Sheet: Sheet1
H. muscarum scaffold	% identity shared with Phytomonas serpens splice leader sequence	Number of bases aligned with Phytomonas serpens splice leader sequence	Number of gaps in alignment with Phytomonas serpens splice leader sequence	Number of mismatched bases in alignment with Phytomonas serpens splice leader sequence	Alignment start coordinate on H. muscarum scaffold	Alignment end coordinate on H. muscarum scaffold	evalue	bit score								bit	score
pathogens_Herpmuscarum_scaffold_1	84	25	4	0	417611	417635	2.1	28.3
pathogens_Herpmuscarum_scaffold_110	82.5	40	6	1	318	357	0.004	37.4
pathogens_Herpmuscarum_scaffold_110	82.5	40	6	1	1334	1373	0.004	37.4
pathogens_Herpmuscarum_scaffold_110	82.5	40	6	1	2346	2385	0.004	37.4
pathogens_Herpmuscarum_scaffold_110	82.5	40	6	1	3359	3398	0.004	37.4
pathogens_Herpmuscarum_scaffold_110	82.5	40	6	1	4368	4407	0.004	37.4
pathogens_Herpmuscarum_scaffold_110	82.5	40	6	1	5382	5421	0.004	37.4
pathogens_Herpmuscarum_scaffold_110	82.5	40	6	1	6168	6207	0.004	37.4
pathogens_Herpmuscarum_scaffold_110	82.5	40	6	1	7181	7220	0.004	37.4
pathogens_Herpmuscarum_scaffold_110	82.5	40	6	1	8192	8231	0.004	37.4
pathogens_Herpmuscarum_scaffold_110	82.5	40	6	1	9204	9243	0.004	37.4
pathogens_Herpmuscarum_scaffold_110	82.5	40	6	1	10215	10254	0.004	37.4
pathogens_Herpmuscarum_scaffold_110	82.5	40	6	1	11228	11267	0.004	37.4
pathogens_Herpmuscarum_scaffold_110	82.5	40	6	1	12241	12280	0.004	37.4
pathogens_Herpmuscarum_scaffold_110	82.5	40	6	1	13251	13290	0.004	37.4
pathogens_Herpmuscarum_scaffold_110	82.5	40	6	1	14259	14298	0.004	37.4
pathogens_Herpmuscarum_scaffold_110	82.5	40	6	1	15268	15307	0.004	37.4
pathogens_Herpmuscarum_scaffold_110	82.5	40	6	1	16255	16294	0.004	37.4
pathogens_Herpmuscarum_scaffold_110	82.5	40	6	1	17092	17131	0.004	37.4
pathogens_Herpmuscarum_scaffold_110	82.5	40	6	1	17877	17916	0.004	37.4
pathogens_Herpmuscarum_scaffold_110	82.5	40	6	1	18664	18703	0.004	37.4
pathogens_Herpmuscarum_scaffold_110	82.5	40	6	1	19458	19497	0.004	37.4
pathogens_Herpmuscarum_scaffold_110	82.5	40	6	1	20249	20288	0.004	37.4
pathogens_Herpmuscarum_scaffold_110	82.5	40	6	1	21034	21073	0.004	37.4
pathogens_Herpmuscarum_scaffold_110	82.5	40	6	1	21818	21857	0.004	37.4
pathogens_Herpmuscarum_scaffold_110	82.5	40	6	1	22613	22652	0.004	37.4
pathogens_Herpmuscarum_scaffold_110	82.5	40	6	1	23409	23448	0.004	37.4
pathogens_Herpmuscarum_scaffold_110	82.5	40	6	1	24193	24232	0.004	37.4
pathogens_Herpmuscarum_scaffold_110	82.5	40	6	1	24982	25021	0.004	37.4
pathogens_Herpmuscarum_scaffold_110	82.5	40	6	1	25976	26015	0.004	37.4
pathogens_Herpmuscarum_scaffold_110	82.5	40	6	1	26983	27022	0.004	37.4
pathogens_Herpmuscarum_scaffold_110	82.5	40	6	1	27985	28024	0.004	37.4
pathogens_Herpmuscarum_scaffold_110	82.5	40	6	1	28973	29012	0.004	37.4
pathogens_Herpmuscarum_scaffold_110	82.5	40	6	1	29983	30022	0.004	37.4
pathogens_Herpmuscarum_scaffold_110	82.5	40	6	1	30990	31029	0.004	37.4
pathogens_Herpmuscarum_scaffold_110	82.5	40	6	1	32004	32043	0.004	37.4
pathogens_Herpmuscarum_scaffold_110	82.5	40	6	1	32792	32831	0.004	37.4
pathogens_Herpmuscarum_scaffold_110	82.5	40	6	1	33804	33843	0.004	37.4
pathogens_Herpmuscarum_scaffold_110	82.5	40	6	1	34812	34851	0.004	37.4
pathogens_Herpmuscarum_scaffold_110	82.5	40	6	1	35823	35862	0.004	37.4
pathogens_Herpmuscarum_scaffold_110	82.5	40	6	1	36829	36868	0.004	37.4
pathogens_Herpmuscarum_scaffold_110	82.5	40	6	1	37842	37881	0.004	37.4
pathogens_Herpmuscarum_scaffold_110	82.5	40	6	1	38854	38893	0.004	37.4
pathogens_Herpmuscarum_scaffold_110	82.5	40	6	1	39644	39683	0.004	37.4
pathogens_Herpmuscarum_scaffold_128	82.5	40	6	1	585	624	0.004	37.4
pathogens_Herpmuscarum_scaffold_128	82.5	40	6	1	1583	1622	0.004	37.4
pathogens_Herpmuscarum_scaffold_128	95.238	21	1	0	2604	2624	0.049	33.7
pathogens_Herpmuscarum_scaffold_128	82.5	40	6	1	3601	3640	0.004	37.4
pathogens_Herpmuscarum_scaffold_128	82.5	40	6	1	4615	4654	0.004	37.4
pathogens_Herpmuscarum_scaffold_128	82.5	40	6	1	5407	5446	0.004	37.4
pathogens_Herpmuscarum_scaffold_128	82.5	40	6	1	6420	6459	0.004	37.4
pathogens_Herpmuscarum_scaffold_128	82.5	40	6	1	7432	7471	0.004	37.4
pathogens_Herpmuscarum_scaffold_128	82.5	40	6	1	8448	8487	0.004	37.4
pathogens_Herpmuscarum_scaffold_128	82.5	40	6	1	9459	9498	0.004	37.4
pathogens_Herpmuscarum_scaffold_128	82.5	40	6	1	10471	10510	0.004	37.4
pathogens_Herpmuscarum_scaffold_128	82.5	40	6	1	11483	11522	0.004	37.4
pathogens_Herpmuscarum_scaffold_128	82.5	40	6	1	12497	12536	0.004	37.4
pathogens_Herpmuscarum_scaffold_128	82.5	40	6	1	13509	13548	0.004	37.4
pathogens_Herpmuscarum_scaffold_128	82.5	40	6	1	14519	14558	0.004	37.4
pathogens_Herpmuscarum_scaffold_128	82.5	40	6	1	15529	15568	0.004	37.4
pathogens_Herpmuscarum_scaffold_128	82.5	40	6	1	16541	16580	0.004	37.4
pathogens_Herpmuscarum_scaffold_128	82.5	40	6	1	17554	17593	0.004	37.4
pathogens_Herpmuscarum_scaffold_128	82.5	40	6	1	18568	18607	0.004	37.4
pathogens_Herpmuscarum_scaffold_128	82.5	40	6	1	19580	19619	0.004	37.4
pathogens_Herpmuscarum_scaffold_128	82.5	40	6	1	20590	20629	0.004	37.4
pathogens_Herpmuscarum_scaffold_128	82.5	40	6	1	21594	21633	0.004	37.4
pathogens_Herpmuscarum_scaffold_128	82.5	40	6	1	22607	22646	0.004	37.4
pathogens_Herpmuscarum_scaffold_128	82.5	40	6	1	23396	23435	0.004	37.4
pathogens_Herpmuscarum_scaffold_128	82.5	40	6	1	24408	24447	0.004	37.4
pathogens_Herpmuscarum_scaffold_128	82.5	40	6	1	25418	25457	0.004	37.4
pathogens_Herpmuscarum_scaffold_128	82.5	40	6	1	26429	26468	0.004	37.4
pathogens_Herpmuscarum_scaffold_128	82.5	40	6	1	27440	27479	0.004	37.4
pathogens_Herpmuscarum_scaffold_128	82.5	40	6	1	28448	28487	0.004	37.4
pathogens_Herpmuscarum_scaffold_128	82.5	40	6	1	29462	29501	0.004	37.4
pathogens_Herpmuscarum_scaffold_128	82.5	40	6	1	30475	30514	0.004	37.4
pathogens_Herpmuscarum_scaffold_128	82.5	40	6	1	31487	31526	0.004	37.4
pathogens_Herpmuscarum_scaffold_128	82.5	40	6	1	32487	32526	0.004	37.4
pathogens_Herpmuscarum_scaffold_128	82.5	40	6	1	33495	33534	0.004	37.4
pathogens_Herpmuscarum_scaffold_128	82.5	40	6	1	34501	34540	0.004	37.4
pathogens_Herpmuscarum_scaffold_16	100	14	0	0	578052	578065	7.3	26.5
pathogens_Herpmuscarum_scaffold_160	82.5	40	6	1	671	632	0.004	37.4
pathogens_Herpmuscarum_scaffold_160	80.488	41	6	1	1681	1641	0.014	35.6
pathogens_Herpmuscarum_scaffold_160	95.238	21	1	0	2678	2658	0.049	33.7
pathogens_Herpmuscarum_scaffold_160	82.5	40	6	1	17681	17642	0.004	37.4
pathogens_Herpmuscarum_scaffold_160	82.5	40	6	1	18468	18429	0.004	37.4
pathogens_Herpmuscarum_scaffold_160	82.5	40	6	1	19480	19441	0.004	37.4
pathogens_Herpmuscarum_scaffold_160	82.5	40	6	1	20493	20454	0.004	37.4
pathogens_Herpmuscarum_scaffold_160	82.5	40	6	1	21281	21242	0.004	37.4
pathogens_Herpmuscarum_scaffold_160	82.5	40	6	1	22297	22258	0.004	37.4
pathogens_Herpmuscarum_scaffold_160	82.5	40	6	1	23312	23273	0.004	37.4
pathogens_Herpmuscarum_scaffold_160	82.5	40	6	1	24100	24061	0.004	37.4
pathogens_Herpmuscarum_scaffold_160	82.5	40	6	1	24891	24852	0.004	37.4
pathogens_Herpmuscarum_scaffold_160	80.488	41	6	1	25914	25874	0.014	35.6
pathogens_Herpmuscarum_scaffold_160	82.5	40	6	1	26928	26889	0.004	37.4
pathogens_Herpmuscarum_scaffold_160	80.488	41	6	1	27717	27677	0.014	35.6
pathogens_Herpmuscarum_scaffold_160	82.5	40	6	1	28512	28473	0.004	37.4
pathogens_Herpmuscarum_scaffold_168	82.5	40	6	1	400	361	0.004	37.4
pathogens_Herpmuscarum_scaffold_168	82.5	40	6	1	1185	1146	0.004	37.4
pathogens_Herpmuscarum_scaffold_168	82.5	40	6	1	1977	1938	0.004	37.4
pathogens_Herpmuscarum_scaffold_168	82.5	40	6	1	2761	2722	0.004	37.4
pathogens_Herpmuscarum_scaffold_168	82.5	40	6	1	3556	3517	0.004	37.4
pathogens_Herpmuscarum_scaffold_168	82.5	40	6	1	4341	4302	0.004	37.4
pathogens_Herpmuscarum_scaffold_168	82.5	40	6	1	5135	5096	0.004	37.4
pathogens_Herpmuscarum_scaffold_168	82.5	40	6	1	5925	5886	0.004	37.4
pathogens_Herpmuscarum_scaffold_168	82.5	40	6	1	6707	6668	0.004	37.4
pathogens_Herpmuscarum_scaffold_168	82.5	40	6	1	7499	7460	0.004	37.4
pathogens_Herpmuscarum_scaffold_168	82.5	40	6	1	8296	8257	0.004	37.4
pathogens_Herpmuscarum_scaffold_168	82.5	40	6	1	9078	9039	0.004	37.4
pathogens_Herpmuscarum_scaffold_168	82.5	40	6	1	9868	9829	0.004	37.4
pathogens_Herpmuscarum_scaffold_168	82.5	40	6	1	10665	10626	0.004	37.4
pathogens_Herpmuscarum_scaffold_168	82.5	40	6	1	11443	11404	0.004	37.4
pathogens_Herpmuscarum_scaffold_168	82.5	40	6	1	13032	12993	0.004	37.4
pathogens_Herpmuscarum_scaffold_168	82.5	40	6	1	13817	13778	0.004	37.4
pathogens_Herpmuscarum_scaffold_168	82.5	40	6	1	15407	15368	0.004	37.4
pathogens_Herpmuscarum_scaffold_168	82.5	40	6	1	16203	16164	0.004	37.4
pathogens_Herpmuscarum_scaffold_168	82.5	40	6	1	16994	16955	0.004	37.4
pathogens_Herpmuscarum_scaffold_168	82.5	40	6	1	17784	17745	0.004	37.4
pathogens_Herpmuscarum_scaffold_168	82.5	40	6	1	18567	18528	0.004	37.4
pathogens_Herpmuscarum_scaffold_168	82.5	40	6	1	19347	19308	0.004	37.4
pathogens_Herpmuscarum_scaffold_168	82.5	40	6	1	20141	20102	0.004	37.4
pathogens_Herpmuscarum_scaffold_168	82.5	40	6	1	20922	20883	0.004	37.4
pathogens_Herpmuscarum_scaffold_168	82.5	40	6	1	21715	21676	0.004	37.4
pathogens_Herpmuscarum_scaffold_168	82.5	40	6	1	23294	23255	0.004	37.4
pathogens_Herpmuscarum_scaffold_168	80.488	41	6	1	24089	24049	0.014	35.6
pathogens_Herpmuscarum_scaffold_168	82.5	40	6	1	24873	24834	0.004	37.4
pathogens_Herpmuscarum_scaffold_168	82.5	40	6	1	25660	25621	0.004	37.4
pathogens_Herpmuscarum_scaffold_168	82.5	40	6	1	26625	26586	0.004	37.4
pathogens_Herpmuscarum_scaffold_168	82.5	40	6	1	27632	27593	0.004	37.4
pathogens_Herpmuscarum_scaffold_177	95.238	21	1	0	124	104	0.049	33.7
pathogens_Herpmuscarum_scaffold_177	82.5	40	6	1	932	893	0.004	37.4
pathogens_Herpmuscarum_scaffold_177	82.5	40	6	1	1738	1699	0.004	37.4
pathogens_Herpmuscarum_scaffold_177	82.5	40	6	1	2751	2712	0.004	37.4
pathogens_Herpmuscarum_scaffold_177	82.5	40	6	1	3763	3724	0.004	37.4
pathogens_Herpmuscarum_scaffold_177	82.5	40	6	1	4781	4742	0.004	37.4
pathogens_Herpmuscarum_scaffold_177	82.5	40	6	1	5793	5754	0.004	37.4
pathogens_Herpmuscarum_scaffold_177	95.238	21	1	0	6556	6536	0.049	33.7
pathogens_Herpmuscarum_scaffold_177	82.5	40	6	1	20904	20865	0.004	37.4
pathogens_Herpmuscarum_scaffold_177	82.5	40	6	1	21686	21647	0.004	37.4
pathogens_Herpmuscarum_scaffold_177	82.5	40	6	1	22705	22666	0.004	37.4
pathogens_Herpmuscarum_scaffold_177	82.5	40	6	1	23717	23678	0.004	37.4
pathogens_Herpmuscarum_scaffold_177	82.5	40	6	1	24731	24692	0.004	37.4
pathogens_Herpmuscarum_scaffold_177	95.238	21	1	0	25732	25712	0.049	33.7
pathogens_Herpmuscarum_scaffold_177	82.5	40	6	1	26537	26498	0.004	37.4
pathogens_Herpmuscarum_scaffold_185	82.5	40	6	1	281	320	0.004	37.4
pathogens_Herpmuscarum_scaffold_185	82.5	40	6	1	1293	1332	0.004	37.4
pathogens_Herpmuscarum_scaffold_185	82.5	40	6	1	2118	2157	0.004	37.4
pathogens_Herpmuscarum_scaffold_185	82.5	40	6	1	2902	2941	0.004	37.4
pathogens_Herpmuscarum_scaffold_185	82.5	40	6	1	3902	3941	0.004	37.4
pathogens_Herpmuscarum_scaffold_185	82.5	40	6	1	4911	4950	0.004	37.4
pathogens_Herpmuscarum_scaffold_185	82.5	40	6	1	5694	5733	0.004	37.4
pathogens_Herpmuscarum_scaffold_185	82.5	40	6	1	6703	6742	0.004	37.4
pathogens_Herpmuscarum_scaffold_185	82.5	40	6	1	7716	7755	0.004	37.4
pathogens_Herpmuscarum_scaffold_185	95.238	21	1	0	8742	8762	0.049	33.7
pathogens_Herpmuscarum_scaffold_185	94.118	17	1	0	8762	8778	7.3	26.5
pathogens_Herpmuscarum_scaffold_185	95.238	21	1	0	23335	23355	0.049	33.7
pathogens_Herpmuscarum_scaffold_185	82.5	40	6	1	24096	24135	0.004	37.4
pathogens_Herpmuscarum_scaffold_185	82.5	40	6	1	24946	24985	0.004	37.4
pathogens_Herpmuscarum_scaffold_185	80.488	41	6	1	25964	26004	0.014	35.6
pathogens_Herpmuscarum_scaffold_200	100	14	0	0	20769	20756	7.3	26.5
pathogens_Herpmuscarum_scaffold_206	95.238	21	1	0	359	379	0.049	33.7
pathogens_Herpmuscarum_scaffold_206	82.5	40	6	1	1351	1390	0.004	37.4
pathogens_Herpmuscarum_scaffold_206	82.5	40	6	1	2369	2408	0.004	37.4
pathogens_Herpmuscarum_scaffold_206	82.5	40	6	1	3382	3421	0.004	37.4
pathogens_Herpmuscarum_scaffold_206	82.5	40	6	1	4393	4432	0.004	37.4
pathogens_Herpmuscarum_scaffold_206	82.5	40	6	1	5408	5447	0.004	37.4
pathogens_Herpmuscarum_scaffold_206	82.5	40	6	1	6425	6464	0.004	37.4
pathogens_Herpmuscarum_scaffold_206	82.5	40	6	1	7443	7482	0.004	37.4
pathogens_Herpmuscarum_scaffold_206	82.5	40	6	1	8456	8495	0.004	37.4
pathogens_Herpmuscarum_scaffold_206	95.238	21	1	0	15581	15601	0.049	33.7
pathogens_Herpmuscarum_scaffold_206	82.5	40	6	1	16357	16396	0.004	37.4
pathogens_Herpmuscarum_scaffold_206	82.5	40	6	1	17374	17413	0.004	37.4
pathogens_Herpmuscarum_scaffold_206	82.5	40	6	1	18390	18429	0.004	37.4
pathogens_Herpmuscarum_scaffold_206	82.5	40	6	1	19403	19442	0.004	37.4
pathogens_Herpmuscarum_scaffold_206	95.238	21	1	0	20439	20459	0.049	33.7
pathogens_Herpmuscarum_scaffold_206	82.5	40	6	1	21210	21249	0.004	37.4
pathogens_Herpmuscarum_scaffold_233	82.5	40	6	1	122	83	0.004	37.4
pathogens_Herpmuscarum_scaffold_233	82.5	40	6	1	901	862	0.004	37.4
pathogens_Herpmuscarum_scaffold_233	82.5	40	6	1	1893	1854	0.004	37.4
pathogens_Herpmuscarum_scaffold_233	82.5	40	6	1	2884	2845	0.004	37.4
pathogens_Herpmuscarum_scaffold_233	82.5	40	6	1	3675	3636	0.004	37.4
pathogens_Herpmuscarum_scaffold_233	82.5	40	6	1	4467	4428	0.004	37.4
pathogens_Herpmuscarum_scaffold_233	82.5	40	6	1	5481	5442	0.004	37.4
pathogens_Herpmuscarum_scaffold_233	95.238	21	1	0	6245	6225	0.049	33.7
pathogens_Herpmuscarum_scaffold_238	95.238	21	1	0	5865	5885	0.049	33.7
pathogens_Herpmuscarum_scaffold_238	82.5	40	6	1	6635	6674	0.004	37.4
pathogens_Herpmuscarum_scaffold_238	82.5	40	6	1	7650	7689	0.004	37.4
pathogens_Herpmuscarum_scaffold_238	82.5	40	6	1	8664	8703	0.004	37.4
pathogens_Herpmuscarum_scaffold_238	82.5	40	6	1	9676	9715	0.004	37.4
pathogens_Herpmuscarum_scaffold_238	82.5	40	6	1	10686	10725	0.004	37.4
pathogens_Herpmuscarum_scaffold_238	82.5	40	6	1	11694	11733	0.004	37.4
pathogens_Herpmuscarum_scaffold_238	82.5	40	6	1	12702	12741	0.004	37.4
pathogens_Herpmuscarum_scaffold_238	82.5	40	6	1	13496	13535	0.004	37.4
pathogens_Herpmuscarum_scaffold_238	82.5	40	6	1	14507	14546	0.004	37.4
pathogens_Herpmuscarum_scaffold_255	82.5	40	6	1	85	46	0.004	37.4
pathogens_Herpmuscarum_scaffold_255	82.5	40	6	1	1435	1396	0.004	37.4
pathogens_Herpmuscarum_scaffold_255	82.5	40	6	1	2437	2398	0.004	37.4
pathogens_Herpmuscarum_scaffold_255	82.5	40	6	1	3440	3401	0.004	37.4
pathogens_Herpmuscarum_scaffold_255	82.5	40	6	1	4230	4191	0.004	37.4
pathogens_Herpmuscarum_scaffold_255	82.5	40	6	1	5014	4975	0.004	37.4
pathogens_Herpmuscarum_scaffold_255	82.5	40	6	1	5799	5760	0.004	37.4
pathogens_Herpmuscarum_scaffold_255	82.5	40	6	1	6577	6538	0.004	37.4
pathogens_Herpmuscarum_scaffold_255	82.5	40	6	1	7357	7318	0.004	37.4
pathogens_Herpmuscarum_scaffold_255	82.5	40	6	1	8128	8089	0.004	37.4
pathogens_Herpmuscarum_scaffold_257	82.5	40	6	1	287	248	0.004	37.4
pathogens_Herpmuscarum_scaffold_257	82.5	40	6	1	1249	1210	0.004	37.4
pathogens_Herpmuscarum_scaffold_257	82.5	40	6	1	2028	1989	0.004	37.4
pathogens_Herpmuscarum_scaffold_257	82.5	40	6	1	3000	2961	0.004	37.4
pathogens_Herpmuscarum_scaffold_257	82.5	40	6	1	4002	3963	0.004	37.4
pathogens_Herpmuscarum_scaffold_259	84.615	39	6	0	134	96	2.72e-05	44.6
pathogens_Herpmuscarum_scaffold_259	82.5	40	6	1	1136	1097	0.004	37.4
pathogens_Herpmuscarum_scaffold_259	82.5	40	6	1	2118	2079	0.004	37.4
pathogens_Herpmuscarum_scaffold_259	82.5	40	6	1	2897	2858	0.004	37.4
pathogens_Herpmuscarum_scaffold_38	82.5	40	6	1	375992	375953	0.004	37.4
pathogens_Herpmuscarum_scaffold_38	82.5	40	6	1	376778	376739	0.004	37.4
pathogens_Herpmuscarum_scaffold_38	82.5	40	6	1	377789	377750	0.004	37.4
pathogens_Herpmuscarum_scaffold_38	95.238	21	1	0	378784	378764	0.049	33.7
pathogens_Herpmuscarum_scaffold_38	82.5	40	6	1	389523	389484	0.004	37.4
pathogens_Herpmuscarum_scaffold_39	100	14	0	0	138512	138525	7.3	26.5
pathogens_Herpmuscarum_scaffold_4	100	14	0	0	11358	11371	7.3	26.5
pathogens_Herpmuscarum_scaffold_46	100	14	0	0	5709	5722	7.3	26.5
pathogens_Herpmuscarum_scaffold_69	94.118	17	1	0	19624	19608	7.3	26.5
pathogens_Herpmuscarum_scaffold_7	82.5	40	6	1	152	113	0.004	37.4
pathogens_Herpmuscarum_scaffold_7	82.5	40	6	1	927	888	0.004	37.4
pathogens_Herpmuscarum_scaffold_7	82.5	40	6	1	1715	1676	0.004	37.4
pathogens_Herpmuscarum_scaffold_7	82.5	40	6	1	2490	2451	0.004	37.4
pathogens_Herpmuscarum_scaffold_7	82.5	40	6	1	3266	3227	0.004	37.4
pathogens_Herpmuscarum_scaffold_7	82.5	40	6	1	4055	4016	0.004	37.4
pathogens_Herpmuscarum_scaffold_7	82.5	40	6	1	4819	4780	0.004	37.4
pathogens_Herpmuscarum_scaffold_7	82.5	40	6	1	5599	5560	0.004	37.4
pathogens_Herpmuscarum_scaffold_7	82.5	40	6	1	6370	6331	0.004	37.4
pathogens_Herpmuscarum_scaffold_7	82.5	40	6	1	7154	7115	0.004	37.4
pathogens_Herpmuscarum_scaffold_7	82.5	40	6	1	7933	7894	0.004	37.4
pathogens_Herpmuscarum_scaffold_7	84.615	39	6	0	8718	8680	2.72e-05	44.6
pathogens_Herpmuscarum_scaffold_7	82.5	40	6	1	9514	9475	0.004	37.4
pathogens_Herpmuscarum_scaffold_7	82.5	40	6	1	10296	10257	0.004	37.4
pathogens_Herpmuscarum_scaffold_7	82.5	40	6	1	11077	11038	0.004	37.4
pathogens_Herpmuscarum_scaffold_7	82.5	40	6	1	11870	11831	0.004	37.4
pathogens_Herpmuscarum_scaffold_7	82.5	40	6	1	12875	12836	0.004	37.4
pathogens_Herpmuscarum_scaffold_7	82.5	40	6	1	13879	13840	0.004	37.4
pathogens_Herpmuscarum_scaffold_7	82.5	40	6	1	14662	14623	0.004	37.4
pathogens_Herpmuscarum_scaffold_7	82.5	40	6	1	15446	15407	0.004	37.4
pathogens_Herpmuscarum_scaffold_7	82.5	40	6	1	16229	16190	0.004	37.4
pathogens_Herpmuscarum_scaffold_7	82.5	40	6	1	17007	16968	0.004	37.4
pathogens_Herpmuscarum_scaffold_7	82.5	40	6	1	17791	17752	0.004	37.4
pathogens_Herpmuscarum_scaffold_7	82.5	40	6	1	18574	18535	0.004	37.4
pathogens_Herpmuscarum_scaffold_7	82.5	40	6	1	19586	19547	0.004	37.4
pathogens_Herpmuscarum_scaffold_7	95.238	21	1	0	20351	20331	0.049	33.7
pathogens_Herpmuscarum_scaffold_7	82.5	40	6	1	36118	36079	0.004	37.4
pathogens_Herpmuscarum_scaffold_7	82.5	40	6	1	37123	37084	0.004	37.4
pathogens_Herpmuscarum_scaffold_80	100	14	0	0	36153	36140	7.3	26.5
pathogens_Herpmuscarum_scaffold_93	82.5	40	6	1	565	526	0.004	37.4
pathogens_Herpmuscarum_scaffold_93	82.5	40	6	1	1579	1540	0.004	37.4
pathogens_Herpmuscarum_scaffold_93	82.5	40	6	1	2377	2338	0.004	37.4
pathogens_Herpmuscarum_scaffold_93	82.5	40	6	1	3390	3351	0.004	37.4
pathogens_Herpmuscarum_scaffold_93	82.5	40	6	1	4399	4360	0.004	37.4
pathogens_Herpmuscarum_scaffold_93	82.5	40	6	1	5415	5376	0.004	37.4
pathogens_Herpmuscarum_scaffold_93	82.5	40	6	1	6428	6389	0.004	37.4
pathogens_Herpmuscarum_scaffold_93	82.5	40	6	1	7441	7402	0.004	37.4
pathogens_Herpmuscarum_scaffold_96	100	14	0	0	39790	39777	7.3	26.5
