## Supplementary material for "Transcriptional and genomic parallels between the monoxenous parasite *Herpetomonas muscarum* and *Leishmania*": Table S17

### Sheet: Sheet1
Pfam Description	Pfam_ID	Frequency	Chi-squared value	p-value
Protein kinase domain	PF00069.25	126	66.87	2.89e-16
Autophagy protein Atg8-like	PF02991.16	33	38.29	6.1e-10
RNA-recognition motif 1	PF00076.22	33	5.36	0.0206
Kinesin	PF00225.23	24	7.71	0.0055
Zinc finger CCCH	PF00642.24	23	7.59	0.00587
Mitochondrial carrier protein	PF00153.27	19	9.56	0.00198
Histone	PF00125.24	18	9.03	0.00266
AMP-binding	PF00501.28	17	13.05	0.000303
Calcineurin-like phosphoesterase	PF00149.28	14	5.46	0.0195
Sugar transporter	PF00083.24	14	5.91	0.0151
Giardia variant-specific surface protein	PF03302.13	13	19.75	8.84e-06
Cytochrome b5	PF00173.28	12	4.87	0.0274
Protein tyrosine phosphatase	PF00102.27	12	5.84	0.0157
E1-E2 ATPase	PF00122.20	11	8.53	0.0035
Cyclic nucleotide-binding domain	PF00027.29	11	8.53	0.0035
Polyadenylation specificity factor A subunit	PF03178.15	10	10.91	0.000959
Calpain family cysteine protease	PF00648.21	9	4.25	0.0394
Placenta-specific gene 8 family	PF04749.17	9	5.37	0.0204
Phosphoinositide 3-kinase	PF00454.27	8	7.57	0.00593
Cyclin	PF00134.23	8	4.85	0.0277
Alpha kinase family	PF02816.18	6	8.88	0.00288
Ion transport protein	PF00520.31	5	4.02	0.045
Adenosine/AMP deaminase	PF00962.22	5	4.02	0.045
FtsX-like permease family	PF02687.21	4	5.92	0.015
BTB/POZ domain	PF00651.31	4	5.92	0.015
membrane-bound O-acyltransferase family	PF03062.19	3	4.44	0.0351
