## Supplementary material for "Transcriptional and genomic parallels between the monoxenous parasite *Herpetomonas muscarum* and *Leishmania*": Table S20

### Sheet: Sheet1
Pfam Description	Pfam_ID	Frequency	Chi-squared value	p-value
Upregulated at 6h after ingestion
Leucine-rich repeat proteins	PF12799.7, PF13516.6,	65	26.8	2.26e-07
	PF13855.6,
	PF14580.6,
	PF08263.12
Autophagy protein Atg8-like	PF02991.16	26	324.6	1.41e-72
Giardia variant-specific surface protein	PF03302.13	21	36.9	1.23e-09
Amastin	PF07344.11	21	164.7	1.05e-37
Amino acid transporter	PF01490.18	11	21.2	4.17e-06
RNA recognition motif 1	PF00076.22	10	16.7	4.3e-05
polyadenylation specificity factor domain A	PF03178.15	9	119	1.06e-27
Zinc finger, C3HC4 type	PF13920.6	7	8.1	0.00455
Histone	PF00125.24	6	20	7.64e-06
BT1 family (pteridine transport)	PF03092.16	6	18.7	1.53e-05
Ligand-gated ion channel	PF00060.26	5	61.5	4.37e-15
SecA DEAD-like domain	PF07517.14	5	48.2	3.8e-12
Tubulin	PF00091.25	5	16.5	4.71e-05
Sugar transporters	PF00083.24	4	9.8	0.00178
Ribosomal subunit L36e	PF01158.18	3	41.8	1.03e-10
Ribosomal subunit L44	PF00935.19	3	41.8	1.03e-10
Downregulated at 6h upon ingestion
Papain family cysteine protease	PF00112.23	11	110.18	8.94e-26
Triglyceride lipases	PF01764.25	7	20.08	7.43e-06
Biotin/lipoate A/B protein ligase family	PF03099.19	5	54.12	1.89e-13
Cytomegalovirus UL20A protein domain	PF05984.12	4	22.62	1.97e-06
Forkhead-associated domain	PF00498.26	3	17.28	3.22e-05
Ig-like, plexins, transcription factors	PF01833.24	3	11.43	0.000723
Glucokinase	PF02685.16	2	30.79	2.88e-08
Initiation factor eIF2 gamma, C terminal	PF09173.11	2	20.9	4.83e-06
Abnormal spindle-like microcephaly-assoc'd, ASPM-SPD-2-Hydin	PF15780.5	2	20.9	4.83e-06
Aldehyde dehydrogenase family	PF00171.22	2	11.97	0.000539
