## Supplementary material for "Transcriptional and genomic parallels between the monoxenous parasite *Herpetomonas muscarum* and *Leishmania*": Table S21

### Sheet: Sheet1
	log2FoldChange at 6h post ingestion vs log phase axenic culture	padj	Pfam Domains	Pfam Accession	OG	Length (amino acids)	Number of predicted transmembrane helices (TMHs)	Topology (I = internal loop, O = external loop and X-Y = transmembrane helix location)
HMUS00305900.1.1	-3.81351	1.13256e-09	Amastin	PF07344.11	OG0000449	174	4	i7-29o79-101i108-130o150-172i
HMUS00173500.1	-3.54118	7.10521e-19	Amastin	PF07344.11	OG0000449	178	4	i7-29o85-107i112-134o154-176i
HMUS00742300.1.1	-3.51519	5.2931e-16	Amastin	PF07344.11	OG0000018	188	4	i5-27o77-99i106-128o163-185i
HMUS00173700.1	-3.43037	6.94033e-05	Amastin	PF07344.11	OG0000449	174	4	i7-29o79-101i108-130o150-172i
HMUS00173000.1	-3.3871	5.25594e-11	Amastin	PF07344.11	OG0000449	174	4	i7-29o81-103i108-130o150-172i
HMUS00232600.1	-3.14056	8.5895e-24	Amastin	PF07344.11	no orthogroup	214	4	i13-35o69-91i111-133o148-170i
HMUS00232700.1	-3.1051	4.2766e-14	Amastin	PF07344.11	no orthogroup	213	4	i13-35o69-91i111-133o148-170i
HMUS00305700.1	-2.9311	0.0036515	Amastin	PF07344.11	OG0000449	178	4	i7-29o85-107i112-134o154-176i
HMUS01060100.1	-2.5892	2.14122e-26	Amastin	PF07344.11	OG0007021	215	4	i7-28o118-140i147-169o184-206i
HMUS00640100.1	-2.56048	2.87914e-08	Amastin	PF07344.11	OG0000018	183	4	i5-27o82-104i111-133o158-180i
HMUS00305400.1	-2.05541	0.000367787	Amastin	PF07344.11	OG0000449	174	4	i7-29o81-103i108-130o150-172i
HMUS00742100.1	-2.01352	5.55785e-08	Amastin	PF07344.11	OG0000018	188	4	i7-29o79-101i108-130o163-185i
HMUS00173200.1	-1.9487	0.00783222	Amastin	PF07344.11	OG0000449	176	4	i7-29o83-105i110-132o152-174i
HMUS00494200.1	-1.63947	0.012964	Amastin	PF07344.11	OG0000449	207	4	o4-23i89-111o121-143i164-186o
HMUS01313600.1	-1.58251	3.51951e-05	Amastin	PF07344.11	no orthogroup	221	4	i9-31o100-122i129-151o197-219i
HMUS01212400.1	-1.51192	6.59821e-18	Amastin	PF07344.11	OG0006303	273	4	i100-122o168-190i197-219o239-261i
HMUS00742000.1	-1.16771	5.10693e-05	Amastin	PF07344.11	OG0000018	189	4	i7-29o78-100i107-129o163-185i
HMUS00840900.1	-0.868687	0.00692119	Amastin	PF07344.11	OG0002940	274	4	i30-52o96-118i196-218o233-255i
HMUS01060200.1	-0.728986	0.0108952	Amastin	PF07344.11	OG0007073	202	4	o10-32i94-116o126-148i169-191o
HMUS00311500.1	-0.591112	0.0265519	Amastin	PF07344.11	OG0008064	181	4	i13-32o85-107i119-141o156-178i
HMUS00306200.1	-0.441822	0.0474258	Amastin	PF07344.11	OG0000449	175	4	i7-29o82-104i111-133o148-170i
HMUS00741900.1	0.305052	0.0206098	Amastin	PF07344.11	OG0000018	189	4	i5-27o78-100i113-135o164-186i
HMUS00441300.1	0.320522	9.72087e-06	Amastin	PF07344.11	OG0006601	232	4	o20-42i84-106o116-138i159-178o
HMUS00888100.1	0.517154	2.74438e-10	Amastin	PF07344.11	OG0008543	234	4	i59-81o133-155i160-182o207-229i
HMUS01207900.1	1.30035	1.6613e-05	Amastin	PF07344.11	OG0006439	525	4	i306-325o396-418i439-461o492-514i
HMUS00173900.1.1	1.58925	0.0202169	Amastin	PF07344.11	OG0000449	206	3	o5-27i82-104o108-130i
HMUS00306100.1	1.9937	0.00243897	Amastin	PF07344.11	OG0000449	177	4	o5-27i82-104o108-130i152-174o
HMUS00220100.1	2.24592	7.57987e-17	Amastin	PF07344.11	OG0009272	185	4	i13-35o83-105i117-139o159-181i
HMUS00173400.1	3.71608	0.00800516	Amastin	PF07344.11	OG0000449	176	4	i7-29o79-101i110-132o152-174i
HMUS00640000.1	3.94942	4.17802e-05	Amastin	PF07344.11	OG0000018	414	4	o4-26i91-113o128-147i168-190o
HMUS01037500.1	-4.92127	0.0332995	VSP	PF03302.13	OG0000011	229	0	o
HMUS00280000.1	-3.39185	0.00386648	VSP	PF03302.13	OG0000011	219	0	o
HMUS00907900.1	-2.78324	1.46139e-25	VSP	PF03302.13	OG0000011	135	2	i7-26o111-133i
HMUS00866400.1	-1.2238	0.0364197	VSP	PF03302.13	OG0000011	129	1	i7-25o
HMUS00762900.1	1.72916	0.0046574	VSP	PF03302.13	OG0000011	277	1	i253-275o
HMUS01292100.1	2.04739	0.00749981	VSP	PF03302.13	OG0000011	197	1	i7-26o
HMUS00559200.1	2.17882	0.0113456	VSP	PF03302.13	OG0000011	202	0	o
HMUS00559000.1	2.56686	2.14164e-17	VSP	PF03302.13	OG0000011	213	1	i7-29o
HMUS00877300.1	2.72057	0.0303799	VSP	PF03302.13	OG0000011	404	0	o
HMUS00288400.1	3.28771	1.7986e-09	VSP	PF03302.13	OG0000011	285	1	i7-29o
HMUS00614300.1	3.73296	2.76364e-11	VSP	PF03302.13	OG0000011	285	1	i7-29o
HMUS01176400.1	4.33224	0.00320409	VSP	PF03302.13	OG0000011	404	0	o
HMUS00375300.1	-9.82429	5.16335e-11	VSP	PF03302.13	OG0000450	311	0	o
HMUS00375200.1	-8.49449	2.06198e-33	VSP	PF03302.13	OG0000450	659	0	o
HMUS00376000.1.1	-8.33601	1.65198e-07	VSP	PF03302.13	OG0000450	769	1	i7-26o
HMUS00375700.1	-6.70571	8.70487e-14	VSP	PF03302.13	OG0000450	769	1	i7-26o
HMUS00797300.1.1	-6.23828	9.45158e-30	VSP	PF03302.13	OG0000450	769	1	i7-26o
HMUS00375800.1	-6.04812	4.79859e-15	VSP	PF03302.13	OG0000450	769	1	i7-26o
HMUS00375600.1	-5.54854	5.90564e-10	VSP	PF03302.13	OG0000450	769	1	i7-26o
HMUS00797200.1	-5.38696	2.5742e-26	VSP	PF03302.13	OG0000450	769	1	i7-26o
HMUS00797100.1	-5.02169	2.2602e-13	VSP	PF03302.13	OG0000450	769	1	i7-26o
HMUS00798000.1	-4.81169	1.9957e-17	VSP	PF03302.13	OG0000450	771	1	i7-26o
HMUS00375900.1	-4.65225	7.21428e-07	VSP	PF03302.13	OG0000450	769	1	i7-26o
HMUS00797700.1	-2.77492	0.000161564	VSP	PF03302.13	OG0000450	771	1	i7-26o
HMUS00797600.1	-2.55116	1.62506e-06	VSP	PF03302.13	OG0000450	782	1	i12-34o
HMUS00797500.1	-2.44245	2.67939e-23	VSP	PF03302.13	OG0000450	781	1	i7-26o
HMUS00798100.1	-2.24211	1.01431e-06	VSP	PF03302.13	OG0000450	781	1	i17-39o
HMUS00798800.1	-0.902068	4.81389e-06	VSP	PF03302.13	OG0005990	450	2	o10-32i426-448o
HMUS00538900.1	-2.59263	1.19048e-16	VSP	PF03302.13	OG0006613	100	0	o
HMUS00353100.1	-2.56575	0.00306215	VSP	PF03302.13	OG0006613	168	1	i7-24o
HMUS00615600.1	-2.00982	0.0167769	VSP	PF03302.13	OG0006613	168	1	i7-24o
HMUS00881100.1	-0.788588	0.0405412	LRR_1	PF00560.33	OG0000004	1909	1	i7-29o
HMUS01276400.1	-1.55324	0.00372137	LRR_1	PF00560.33	OG0000004	1250	1	i21-43o
HMUS01276500.1	-1.15395	5.80923e-05	LRR_1	PF00560.33	OG0000004	1231	1	i13-35o
HMUS00584000.1	-3.21161	2.06528e-14	LRR_8	PF13855.6	OG0000321	273	2	i5-24o249-271i
HMUS00881200.1	-2.29957	2.79572e-05	LRR_8	PF13855.6	OG0000321	744	1	i7-29o
HMUS00881300.1	-1.99134	0.00189393	LRR_8	PF13855.6	OG0000321	752	1	i7-29o
HMUS00881400.1	-2.22215	4.79463e-05	LRR_8	PF13855.6	OG0000321	300	1	i7-29o
HMUS00881500.1	-8.93444	0.00488723	LRRNT_2	PF08263.12	OG0000321	374	0	o
HMUS00993500.1	4.24974	1.7798e-14	LRRNT_2	PF08263.12	OG0000321	95	1	i7-29o
HMUS00993900.1.1	3.284	2.60078e-09	LRRNT_2	PF08263.12	OG0000321	502	1	i13-35o
HMUS01290800.1	1.4057	0.045504	Cytomega_UL20A	PF05984.12	OG0000011	112	2	i7-26o88-110i
HMUS01012700.1	1.98209	1.36774e-08	Cytomega_UL20A	PF05984.12	OG0000011	112	2	i7-26o88-110i
HMUS00288300.1	2.62436	4.4044e-05	Cytomega_UL20A	PF05984.12	OG0000011	112	2	i7-26o88-110i
HMUS00904300.1	2.85644	2.30431e-07	Cytomega_UL20A	PF05984.12	OG0000011	112	1	i7-26o
HMUS00614200.1	3.14712	0.000446156	Cytomega_UL20A	PF05984.12	OG0000011	112	2	i7-26o88-110i
