## Supplementary material for "Transcriptional and genomic parallels between the monoxenous parasite *Herpetomonas muscarum* and *Leishmania*": Table S25

### Sheet: Sheet1
	Gene model			H. muscarum v1.0
Feature	L. major	L. braziliensis	T. brucei
genes	11094	11214	11341	12687
mRNAs	10569	10689	10816	12162
CDSs	10580	10715	10816	12175
polypeptides	11341	11398	11368	12934
pseudogenes	772	709	552	772
rRNAs	168	168	168	168
snRNAs	3	3	3	3
snoRNAs	181	181	181	181
tRNAs	173	173	173	173
